# Regional specialization, polyploidy, and seminal fluid transcripts in the Drosophila female reproductive tract

**DOI:** 10.1101/2023.10.05.561141

**Authors:** Rachel C. Thayer, Elizabeth S. Polston, Jixiang Xu, David J. Begun

**Affiliations:** Department of Evolution and Ecology, University of California, Davis, CA, USA

**Keywords:** spermatheca, seminal receptacle, gene expression, marker gene, seminal fluid protein, uterus, oviduct, parovaria, accessory gland, secretion, endoreplication

## Abstract

Internal fertilization requires the choreographed interaction of female cells and molecules with seminal fluid and sperm. In many animals, including insects, the female reproductive tract is physically subdivided into sections that carry out specialized functions. For example, females of many species have specialized organs for sperm storage. *Drosophila melanogaster* is a premier model system for investigating many aspects of animal reproduction. Nevertheless, in contrast to males, much of the basic biology of the *D. melanogaster* female reproductive tract remains poorly understood or completely unknown. Here we use single-cell RNA-seq data and in situ hybridization to reveal a rich and previously unknown female reproductive tract cell diversity, including widespread variation in ploidy levels. We find that many so-called seminal fluid protein genes appear to be transcribed in specialized cells of the female reproductive tract, motivating a re-evaluation of the functional and evolutionary biology of this major class of proteins.
