## Supplemental Table 3 for "Regional specialization, polyploidy, and seminal fluid transcripts in the Drosophila female reproductive tract"

p_val	avg_log2FC	pct.1	pct.2	p_val_adj	cluster	gene
1	0	3.94830826246948	0.997	0.227	0	00-OV-1	FBgn0037577
2	0	3.93809579954453	0.942	0.139	0	00-OV-1	FBgn0040397
3	0	3.88020013763817	0.949	0.188	0	00-OV-1	FBgn0036801
4	0	3.25111378632316	0.989	0.241	0	00-OV-1	FBgn0004647
5	0	3.38609897951355	1	0.258	0	01-OV-2	FBgn0037577
6	0	3.33415986893251	0.545	0.032	0	01-OV-2	FBgn0054034
7	0	3.10714515275482	0.986	0.441	0	01-OV-2	FBgn0000382
8	0	2.70379763798996	0.935	0.186	0	01-OV-2	FBgn0051869
9	0	4.90875011178502	0.479	0.005	0	02-OV-3	FBgn0039257
10	0	4.16902239846782	0.619	0.064	0	02-OV-3	FBgn0003091
11	0	4.16020369404777	0.507	0.015	0	02-OV-3	FBgn0035694
12	0	4.01911824716623	0.499	0.02	0	02-OV-3	FBgn0260964
13	0	4.11096681023868	0.29	0.045	0	04-SR-prox1	FBgn0030981
14	0	3.33496521174904	0.911	0.205	0	04-SR-prox1	FBgn0263412
15	0	3.21223809925577	0.641	0.124	0	04-SR-prox1	FBgn0265042
16	0	3.17497272662686	0.528	0.031	0	04-SR-prox1	FBgn0263997
17	0	3.92077977983943	0.927	0.111	0	05-SR-prox2	FBgn0250908
18	0	3.1338790626999	0.925	0.254	0	05-SR-prox2	FBgn0266377
19	0	3.04471315229503	0.927	0.146	0	05-SR-prox2	FBgn0035865
20	0	2.84997890019459	0.957	0.249	0	05-SR-prox2	FBgn0035574
21	1.15488907282333e-225	3.54174518132002	0.831	0.16	1.64179030592565e-221	06-SR-prox3	FBgn0001226
22	0	3.45099068858061	0.596	0.052	0	06-SR-prox3	FBgn0052865
23	0	3.44241047253375	0.592	0.038	0	06-SR-prox3	FBgn0001224
24	0	3.35013616880551	0.769	0.084	0	06-SR-prox3	FBgn0013279
25	0	3.706488554114	0.966	0.396	0	07-SR-dist1	FBgn0260396
26	0	3.4727691392877	0.964	0.252	0	07-SR-dist1	FBgn0036091
27	0	3.26703077071049	0.698	0.052	0	07-SR-dist1	FBgn0038752
28	0	3.09879957144874	0.797	0.169	0	07-SR-dist1	FBgn0285913
29	2.34941094113347e-206	6.58843539212338	0.913	0.263	3.33992259391535e-202	08-SR-dist2	FBgn0036091
30	0	6.4845130527622	0.898	0.131	0	08-SR-dist2	FBgn0262572
31	0	3.77342751716774	0.713	0.056	0	08-SR-dist2	FBgn0031918
32	1.94818136900347e-157	3.32208516349899	0.972	0.404	2.76953463417534e-153	08-SR-dist2	FBgn0260396
33	0	5.28976362446019	1	0.028	0	09-ST-SSC	FBgn0267253
34	4.33404756951517e-65	4.97961983967435	0.964	0.348	6.16128202482276e-61	09-ST-SSC	FBgn0262536
35	1.52821776584023e-59	4.55280571124106	1	0.586	2.17251437591847e-55	09-ST-SSC	FBgn0262484
36	8.01649431211029e-74	4.53782384880251	0.774	0.138	1.1396248314096e-69	09-ST-SSC	FBgn0261989
37	0	4.27748350939189	0.813	0.097	0	10-ST-ep	FBgn0036659
38	0	3.80533033408936	0.501	0.043	0	10-ST-ep	FBgn0000633
39	0	3.68346063987767	0.68	0.054	0	10-ST-ep	FBgn0003255
40	0	3.38328567328915	0.603	0.043	0	10-ST-ep	FBgn0029939
41	0	3.59271401698505	0.494	0.03	0	11-ST-PV-stalks	FBgn0029123
42	2.29533506816828e-173	2.87573721313686	0.381	0.068	3.26304833290802e-169	11-ST-PV-stalks	FBgn0030576
43	4.28059720277712e-211	2.7206533484559	0.417	0.064	6.08529698346795e-207	11-ST-PV-stalks	FBgn0003255
44	2.08202344687342e-205	2.47964086194204	0.825	0.311	2.95980453207526e-201	11-ST-PV-stalks	FBgn0027790
45	3.6374827294729e-126	8.39070098878177	1	0.066	5.17104544821867e-122	12-PV-PSC	FBgn0261848
46	0	5.70851417771169	1	0.008	0	12-PV-PSC	FBgn0038404
47	1.08355901784018e-27	5.60916461369179	1	0.532	1.5403874997616e-23	12-PV-PSC	FBgn0261615
48	1.15795893685775e-62	5.37060456445343	1	0.145	1.64615442463698e-58	12-PV-PSC	FBgn0035678
49	0	6.0862153194687	0.906	0.03	0	13-UT-ant-aroundST	FBgn0038007
50	0	3.99888788616729	0.39	0.008	0	13-UT-ant-aroundST	FBgn0034499
51	0	3.90871529012927	0.818	0.062	0	13-UT-ant-aroundST	FBgn0003255
52	0	3.69400228809301	0.909	0.175	0	13-UT-ant-aroundST	FBgn0004003
53	1.30253999203628e-160	2.80208074898462	0.89	0.115	1.85169085267877e-156	14-UT-ant	FBgn0036752
54	1.87948058435962e-71	2.24205867971792	0.992	0.343	2.67186959872564e-67	14-UT-ant	FBgn0035612
55	6.9620443683651e-72	2.22145272622147	1	0.358	9.89724227406783e-68	14-UT-ant	FBgn0053181
56	1.79694055471404e-153	2.18571870756913	0.398	0.022	2.55453069258148e-149	14-UT-ant	FBgn0003866
57	0	4.14768781158523	0.53	0.052	0	15-UT-ant-heart	FBgn0039178
58	5.01759371541394e-250	3.62096514897204	0.643	0.123	7.13301122583246e-246	15-UT-ant-heart	FBgn0034470
59	0	3.43739314540403	0.855	0.172	0	15-UT-ant-heart	FBgn0004003
60	0	3.25597844869024	0.781	0.08	0	15-UT-ant-heart	FBgn0031735
61	0	3.26604134246237	0.528	0.107	0	16-UT-ant	FBgn0031080
62	1.87753579119676e-271	3.08959816092981	0.386	0.076	2.66910488076531e-267	16-UT-ant	FBgn0035282
63	6.27502219869875e-237	3.08542667959094	0.509	0.152	8.92057155767015e-233	16-UT-ant	FBgn0085256
64	1.30443789463417e-180	2.90418265036716	0.382	0.107	1.85438891101194e-176	16-UT-ant	FBgn0000592
65	4.12396889741876e-73	4.63526658638744	0.987	0.304	5.86263418457051e-69	16.5-UT-mid	FBgn0001218
66	1.71208407863629e-186	3.55176780102536	0.696	0.041	2.43389872618935e-182	16.5-UT-mid	FBgn0039311
67	5.94867337796648e-121	3.36609001380338	0.835	0.094	8.45663407411715e-117	16.5-UT-mid	FBgn0003285
68	1.75102163045824e-58	3.13711188481014	0.848	0.197	2.48925234985944e-54	16.5-UT-mid	FBgn0001225
69	0	3.01905861993949	0.995	0.287	0	17-UT-mid	FBgn0053181
70	0	2.58295641015627	0.919	0.164	0	17-UT-mid	FBgn0261698
71	0	2.44080191042817	0.826	0.268	0	17-UT-mid	FBgn0052512
72	0	2.39414887554706	0.904	0.255	0	17-UT-mid	FBgn0030574
73	0	3.82647144769873	0.869	0.056	0	18-UT-mid	FBgn0000179
74	0	3.18164838318396	0.78	0.084	0	18-UT-mid	FBgn0039789
75	0	3.1526443666099	0.747	0.126	0	18-UT-mid	FBgn0029932
76	0	3.10923380286267	0.684	0.174	0	18-UT-mid	FBgn0036106
77	0	2.40158263936866	0.99	0.475	0	19-UT-mid	FBgn0043535
78	0	2.25949545226973	0.679	0.134	0	19-UT-mid	FBgn0003046
79	0	2.24164971743924	0.929	0.272	0	19-UT-mid	FBgn0031562
80	3.83123820465298e-299	2.13536837139592	0.805	0.248	5.44648823173468e-295	19-UT-mid	FBgn0027657
81	0	5.70874973122786	0.858	0.131	0	20-UT-post	FBgn0032285
82	0	5.30981179802302	0.686	0.053	0	20-UT-post	FBgn0042119
83	0	4.90065891317524	0.539	0.025	0	20-UT-post	FBgn0034468
84	0	3.97846032017896	0.441	0.021	0	20-UT-post	FBgn0032283
85	0	6.08821781695338	0.944	0.242	0	21-UT-post	FBgn0039479
86	0	4.80248166188508	0.973	0.233	0	21-UT-post	FBgn0011695
87	0	4.64722054505518	0.904	0.068	0	21-UT-post	FBgn0029863
88	0	4.45142802573548	0.992	0.212	0	21-UT-post	FBgn0034860
89	0	5.54188580625318	0.982	0.127	0	22-FB	FBgn0040827
90	0	5.25223051903425	0.992	0.105	0	22-FB	FBgn0033820
91	0	5.17595407737254	0.973	0.022	0	22-FB	FBgn0003944
92	0	5.15895444057371	0.996	0.504	0	22-FB	FBgn0087002
93	5.46953685133773e-234	3.12010874662473	0.271	0.049	7.77549358786172e-230	23-?	FBgn0039178
94	9.32091021650467e-261	2.39360835292379	0.655	0.281	1.3250605963783e-256	23-?	FBgn0037290
95	0	2.18361333513114	0.817	0.303	0	23-?	FBgn0000463
96	0	2.11544606345715	0.264	0.018	0	23-?	FBgn0038511
97	9.60199614754385e-87	2.75920790191762	0.815	0.511	1.36501977233483e-82	24-?	FBgn0262608
98	1.50407847747558e-232	2.55029828544056	0.887	0.39	2.13819796357929e-228	24-?	FBgn0019936
99	6.50998267036678e-228	2.45168612079701	0.852	0.337	9.25459136419342e-224	24-?	FBgn0015521
100	1.21501623386103e-232	2.39162244895373	0.932	0.474	1.72726707805684e-228	24-?	FBgn0033699
101	0	4.46291748109548	1	0.366	0	25-?	FBgn0002773
102	0	4.10797489459342	0.897	0.237	0	25-?	FBgn0000046
103	0	4.06925128271758	0.989	0.325	0	25-?	FBgn0002772
104	0	3.99063020267592	0.97	0.245	0	25-?	FBgn0004117
105	1.12822469100771e-57	3.88810212767973	0.686	0.387	1.60388422073656e-53	26-?	FBgn0261616
106	5.41014969887122e-165	3.82452571075487	0.828	0.341	7.69106881191533e-161	26-?	FBgn0262536
107	4.80993229239583e-18	3.68998257155625	0.651	0.531	6.83779974686991e-14	26-?	FBgn0261615
108	3.9506327707459e-173	3.65039951424647	0.722	0.221	5.61621954689238e-169	26-?	FBgn0042186
109	0	7.37492267695503	0.955	0.005	0	27-?	FBgn0260642
110	9.8159200496638e-143	5.74993602259161	0.591	0.033	1.39543119426021e-138	27-?	FBgn0040718
111	7.70333362922145e-194	4.56656044398759	0.803	0.046	1.09510590873012e-189	27-?	FBgn0040832
112	3.99870083608234e-98	3.90448141747455	0.545	0.041	5.68455310857465e-94	27-?	FBgn0030828
113	0	4.45508296187949	0.712	0.048	0	28-MUS-1	FBgn0265595
114	0	4.0275717048583	0.73	0.038	0	28-MUS-1	FBgn0264908
115	0	3.66733195793507	1	0.377	0	28-MUS-1	FBgn0005666
116	0	3.5463588769525	1	0.478	0	28-MUS-1	FBgn0086906
117	0	5.3887340675541	0.947	0.057	0	29-MUS-2	FBgn0029761
118	0	5.15521913426423	0.836	0.029	0	29-MUS-2	FBgn0020307
119	0	4.98462082611494	0.888	0.058	0	29-MUS-2	FBgn0010015
120	0	3.69910556287277	0.756	0.059	0	29-MUS-2	FBgn0020269
121	2.36739702531287e-306	4.06438862811891	1	0.49	3.36549161118478e-302	30-MUS3	FBgn0086906
122	0	3.55188093051673	0.421	0.011	0	30-MUS3	FBgn0021767
123	0	3.33953835058797	1	0.392	0	30-MUS3	FBgn0005666
124	0	3.33868202424615	0.725	0.124	0	30-MUS3	FBgn0265191
125	0	4.46074946483281	0.833	0.038	0	31-MUS4	FBgn0038653
126	4.70202964679363e-248	3.88099827363483	0.743	0.065	6.68440534588182e-244	31-MUS4	FBgn0261563
127	0	3.73645725184543	0.917	0.072	0	31-MUS4	FBgn0265595
128	0	3.55397545399389	0.507	0.006	0	31-MUS4	FBgn0011746
129	0	5.03098770956498	0.767	0.008	0	32-MUS-5	FBgn0031835
130	0	4.73138692582128	0.811	0.016	0	32-MUS-5	FBgn0021767
131	1.90890612536288e-292	4.14083695029975	0.878	0.047	2.71370094781586e-288	32-MUS-5	FBgn0020307
132	5.05978739646146e-192	3.79637365679956	0.567	0.03	7.19299376280961e-188	32-MUS-5	FBgn0264001
133	0	5.93833423381519	0.962	0.024	0	33-hemocyte	FBgn0003137
134	0	5.02352322883573	0.756	0.008	0	33-hemocyte	FBgn0029167
135	0	4.93492552589951	0.914	0.07	0	33-hemocyte	FBgn0004449
136	0	4.0131609297114	0.735	0.051	0	33-hemocyte	FBgn0004606
137	0	6.67676481987893	1	0.004	0	34-neuron	FBgn0285944
138	0	5.47967572619775	0.941	0.017	0	34-neuron	FBgn0261788
139	0	5.46873814482951	0.941	0.005	0	34-neuron	FBgn0259108
140	1.95521680184056e-68	5.34847021628434	0.824	0.076	2.77953620549654e-64	34-neuron	FBgn0026197
141	0	9.21295833251688	0.941	0.007	0	35-oenocyte	FBgn0287184
142	0	7.88409310363576	1	0.006	0	35-oenocyte	FBgn0042627
143	7.74812164933745e-122	7.49447918488426	1	0.031	1.10147297366981e-117	35-oenocyte	FBgn0066101
144	6.38542606965352e-243	7.02809777521678	1	0.015	9.07752170061944e-239	35-oenocyte	FBgn0010019
145	0	4.22640555825212	0.391	0.004	0	36-glia-trachea	FBgn0028699
146	3.90997847492802e-117	3.99336186037119	0.804	0.105	5.55842539995768e-113	36-glia-trachea	FBgn0004198
147	1.54607761038152e-27	3.53826480709306	0.75	0.426	2.19790393091837e-23	36-glia-trachea	FBgn0000635
148	0	3.3483907173857	0.413	0.005	0	36-glia-trachea	FBgn0028482
